# A Poisson distribution-based general model of cancer rates and a cancer risk-dependent theory of aging

**DOI:** 10.1101/2023.03.08.531809

**Authors:** Wenbo Yu, Tessa Gargett

## Abstract

This article presents a formula for modeling the lifetime incidence of cancer in humans. The formula utilizes a Poisson distribution-based “np” model to predict cancer incidence, with “n” representing the effective number of cell turnover and “p” representing the probability of single-cell transformation. The model accurately predicts the observed incidence of cancer in humans when cell turnover reduction is taken into account. The model also suggests that cancer development is ultimately inevitable. The article proposes a theory of aging based on this concept, called the “np” theory (Nuts Poisoned). According to this theory, an organism maintains its order by balancing cellular entropy through continuous proliferation. However, cellular information entropy increases irreversibly over time, restricting the total number of cells an organism can generate throughout its lifetime. When cell division slows down and fails to compensate for the entropy increase of the system, aging occurs. Essentially, aging is the phenomenon of running out of predetermined cell resources. Different species have evolved separate strategies to utilize their limited cell resources throughout their life cycle.
