## Supplemental xlsx for "A Poisson distribution-based general model of cancer rates and a cancer risk-dependent theory of aging"

### Sheet: Sheet1
#NAME?	age	generation of cells	n (turnover/year)	Pc	Pa	Pc + Pa	lambda=np	e^lambda	P(0)	P(Cancer)/year
q=118	0	39	549755813888	2.381e-18		2.381e-18	1.30897e-06	1	0.999999	1.30897e-06	Model	Cancerstats
	0	40	1099511627776	2.381e-18		2.381e-18	2.61794e-06	1	0.999997	2.61793e-06	Predicted data	Real data
	0	41	2199023255552	2.381e-18		2.381e-18	5.23587e-06	1.00001	0.999995	5.23586e-06	%Incidence/5 year	%Incidence/5 year
	5	45	42000000000000	2.381e-18	1.17536e-19	2.49854e-18	0.000104939	1.0001	0.999895	0.000104933	0.0524555	0.10275
	10	46	42000000000000	2.381e-18	4.68655e-19	2.84965e-18	0.000119685	1.00012	0.99988	0.000119678	0.0598248	0.05525
	15	47	42000000000000	2.381e-18	2.17921e-18	4.56021e-18	0.000191529	1.00019	0.999808	0.00019151	0.0957185	0.06325
	20	47.5	42000000000000	2.381e-18	3.12145e-18	5.50245e-18	0.000231103	1.00023	0.999769	0.000231076	0.115485	0.10225
	25	48	42000000000000	2.381e-18	6.48257e-18	8.86357e-18	0.00037227	1.00037	0.999628	0.000372201	0.185962	0.16425
	30	48.5	42000000000000	2.381e-18	1.32917e-17	1.56727e-17	0.000658251	1.00066	0.999342	0.000658035	0.328585	0.30025
	35	49	42000000000000	2.381e-18	2.69132e-17	2.92942e-17	0.00123036	1.00123	0.99877	0.0012296	0.61329	0.45325
	40	49.5	31500000000000	2.381e-18	5.38293e-17	5.62103e-17	0.00177062	1.00177	0.998231	0.00176906	0.881405	0.638
	45	50	23625000000000	2.381e-18	1.06376e-16	1.08757e-16	0.00256939	1.00257	0.997434	0.00256609	1.27648	0.955
	50	50.5	17718750000000	2.381e-18	2.07754e-16	2.10135e-16	0.00372333	1.00373	0.996284	0.00371641	1.84444	1.55875
	55	51	13289062500000	2.381e-18	4.01082e-16	4.03463e-16	0.00536164	1.00538	0.994653	0.00534729	2.6452	2.39525
	60	51.5	9966796875000	2.381e-18	7.65585e-16	7.67966e-16	0.00765416	1.00768	0.992375	0.00762494	3.75477	3.5565
	65	52	7475097656250	2.381e-18	1.4452e-15	1.44758e-15	0.0108208	1.01088	0.989238	0.0107624	5.26663	5.31375
	70	52.5	5.60632e+12	2.381e-18	2.69852e-15	2.7009e-15	0.0151421	1.01526	0.984972	0.015028	7.29155	7.576
	75	53	4.20474e+12	2.381e-18	4.98516e-15	4.98754e-15	0.0209713	1.02119	0.979247	0.020753	9.95464	9.50975
	80	53.5	2.73308e+12	2.381e-18	9.1133e-15	9.11568e-15	0.0249139	1.02523	0.975394	0.0246061	11.7123	11.8208
	85	54	1.7765e+12	2.381e-18	1.64892e-14	1.64916e-14	0.0292974	1.02973	0.971128	0.0288724	13.6263	13.051
	90	54.5	1.0659e+12	2.381e-18	2.95348e-14	2.95372e-14	0.0314838	1.03198	0.969007	0.0309933	14.5654	14.2037
	95	55	5.32951e+11	2.381e-18	5.23794e-14	5.23817e-14	0.0279169	1.02831	0.972469	0.0275308	13.028	13.31
			without turnover reduction
	0	39	549755813888	2.381e-18		2.381e-18	1.30897e-06	1	0.999999	1.30897e-06	Model	Cancerstats
	0	40	1099511627776	2.381e-18		2.381e-18	2.61794e-06	1	0.999997	2.61793e-06	Predicted data	Real data
	0	41	2199023255552	2.381e-18		2.381e-18	5.23587e-06	1.00001	0.999995	5.23586e-06	%Incidence/5 year	%Incidence/5 year
	5	45	42000000000000	2.381e-18	1.17536e-19	2.49854e-18	0.000104939	1.0001	0.999895	0.000104933	0.0524555	0.10275
	10	46	42000000000000	2.381e-18	4.68655e-19	2.84965e-18	0.000119685	1.00012	0.99988	0.000119678	0.0598248	0.05525
	15	47	42000000000000	2.381e-18	2.17921e-18	4.56021e-18	0.000191529	1.00019	0.999808	0.00019151	0.0957185	0.06325
	20	47.5	42000000000000	2.381e-18	3.12145e-18	5.50245e-18	0.000231103	1.00023	0.999769	0.000231076	0.115485	0.10225
	25	48	42000000000000	2.381e-18	6.48257e-18	8.86357e-18	0.00037227	1.00037	0.999628	0.000372201	0.185962	0.16425
	30	48.5	42000000000000	2.381e-18	1.32917e-17	1.56727e-17	0.000658251	1.00066	0.999342	0.000658035	0.328585	0.30025
	35	49	42000000000000	2.381e-18	2.69132e-17	2.92942e-17	0.00123036	1.00123	0.99877	0.0012296	0.61329	0.45325
	40	49.5	42000000000000	2.381e-18	5.38293e-17	5.62103e-17	0.00236083	1.00236	0.997642	0.00235805	1.17348	0.638
	45	50	42000000000000	2.381e-18	1.06376e-16	1.08757e-16	0.00456781	1.00458	0.995443	0.00455739	2.25802	0.955
	50	50.5	42000000000000	2.381e-18	2.07754e-16	2.10135e-16	0.00882567	1.00886	0.991213	0.00878684	4.31689	1.55875
	55	51	42000000000000	2.381e-18	4.01082e-16	4.03463e-16	0.0169454	1.01709	0.983197	0.0168027	8.12371	2.39525
	60	51.5	42000000000000	2.381e-18	7.65585e-16	7.67966e-16	0.0322546	1.03278	0.96826	0.0317399	14.894	3.5565
	65	52	42000000000000	2.381e-18	1.4452e-15	1.44758e-15	0.0607982	1.06268	0.941013	0.0589869	26.2133	5.31375
	70	52.5	42000000000000	2.381e-18	2.69852e-15	2.7009e-15	0.113438	1.12012	0.89276	0.10724	43.2882	7.576
	75	53	42000000000000	2.381e-18	4.98516e-15	4.98754e-15	0.209477	1.23303	0.811009	0.188991	64.9145	9.50975
	80	53.5	42000000000000	2.381e-18	9.1133e-15	9.11568e-15	0.382859	1.46647	0.681909	0.318091	85.2554	11.8208
	85	54	42000000000000	2.381e-18	1.64892e-14	1.64916e-14	0.692647	1.999	0.50025	0.49975	96.8672	13.051
	90	54.5	42000000000000	2.381e-18	2.95348e-14	2.95372e-14	1.24056	3.45756	0.289221	0.710779	99.7976	14.2037
	95	55	42000000000000	2.381e-18	5.23794e-14	5.23817e-14	2.20003	9.02531	0.1108	0.8892	99.9983	13.31
										ΔLog(p)/ΔLog(age)=constant=5.67
